# Genomics insights reveal multi-year maintenance of a new *Deltacoronavirus* infecting Seabirds from the Cagarras Island Archipelago Natural Monument, Brazil

**DOI:** 10.1101/2025.06.19.660416

**Authors:** Yago José Mariz Dias, Alexandre Freitas da Silva, Allan Rodrigues, Fernanda Gomes, Leonardo Corrêa, Paola Cristina Resende, Marilda Siqueira, Marina Galvão Bueno, Tatiana Ribeiro, Paula Gabriela Quintana, Larissa Schmauder Teixeira da Cunha, Luciana Reis Appolinario, Hudson Marques Paula Costa, Marcione Brito de Oliveira, Dilmara Reischak, Jose Reck, Gabriel Luz Wallau, Maria Ogrzewalska

## Abstract

Previous studies have identified various pathogens in seabirds, notably coronaviruses (CoVs) and influenza A viruses (IAVs), due to their potential to cause significant morbidity and mortality. The Cagarras Island Archipelago Natural Monument, located near Rio de Janeiro, Brazil, serves as nesting site for two species, the magnificent frigatebird (*Fregata magnificens*) and the brown booby (*Sula leucogaster*). Despite its ecological importance, no prior studies have investigated viral infections in these species, which share habitat interfaces with densely populated human areas. To address this gap, we sampled and tested seabirds for CoVs and IAVs from January 2022 to April 2024. Birds were captured and identified by species, age, and sex. Oropharyngeal and cloacal swabs, as well as blood samples, were collected. Viral RNA was extracted using the QIAamp Viral RNA Mini Kit, and the presence of IAVs was screened via real-time RT-PCR, while CoVs were screened using semi-nested RT-PCR. Sanger and metatranscriptomic sequencing were performed to identify viral strains and assess phylogenetic relationships. Of the 153 seabirds sampled, CoVs were detected in 6 individuals (9.1%) of *F. magnificens* and 16 individuals (18.4%) of *S. leucogaster*. No IAVs were found in either oropharyngeal or cloacal swabs, and all serum samples were negative for the presence of antibodies against the virus. We recovered two full deltacoronavirus genomes and eight additional draft genomes from *S. leucogaster* samples obtained from distinct sampling expeditions and additional enteroviruses, passeriviruses, and picornaviruses. Phylogenetic analysis revealed that the detected CoVs are closely related to avian deltacoronaviruses from environmental samples of *S. leucogaster* in the São Pedro and São Paulo Archipelago, indicating potential viral exchange between these seabird populations living at these distant islands. Moreover, multiple detections in different individuals at different time points are associated with specific Spike NTD deletions that have been shown to accumulate in immune escape lineages, supporting the long-term maintenance through new infections and reinfection of this virus in these bird populations. This is the first detection of CoVs in *F. magnificens*, highlighting their circulation in marine ecosystems. Further research is needed to understand the ecological and epidemiological implications, including potential cross-species transmission.
