## Supplementary material for "Genomics insights reveal multi-year maintenance of a new *Deltacoronavirus* infecting Seabirds from the Cagarras Island Archipelago Natural Monument, Brazil": Suppl. Table 1

### Sheet: Planilha1
Bird	Sample type*	RT-PCR result	Virus name	GenBank Acession number	Collection Date	Specie	Sex**	Age
1	OR	negative			2022-02-23	S.leucogaster	U	chick
	CS	positive	AvCoV/Sula_leucogaster/Brazil/RJ/FIOCRUZ-CA08/2022	PP974289
2	OS	negative			2022-03-11	F. magnificens	U	chick
	CS	positive	AvCoV/Fregata_magnificens/Brazil/RJ/FIOCRUZ-CA20/2022	PP974290
3	OR	negative			2022-08-17	S.leucogaster	F	adult
	CS	positive	AvCoV/Sula_leucogaster/Brazil/RJ/FIOCRUZ-CA28/2022	PP974291
4	OS	negative			2022-08-17	S.leucogaster	U	chick
	CS	positive	AvCoV/Sula_leucogaster/Brazil/RJ/FIOCRUZ-CA29/2022	PP974292
5	OR	negative			2022-08-17	S.leucogaster	U	chick
	CS	positive	AvCoV/Sula_leucogaster/Brazil/RJ/FIOCRUZ-CA32/2022	PP974293
6	OS	negative			2022-08-17	F. magnificens	M	adult
	CS	positive	AvCoV/Fregata_magnificens/Brazil/RJ/FIOCRUZ-CA33/2022	PP974294
7	OR	positive	AvCoV/Sula_leucogaster/Brazil/RJ/FIOCRUZ-CA34/2023		2022-08-17	S.leucogaster	F	adult
	CS	positive	AvCoV/Sula_leucogaster/Brazil/RJ/FIOCRUZ-CA34/2023	PP974295
8	OS	positive	AvCoV/Fregata_magnificens/Brazil/RJ/FIOCRUZ-CA35/2022		2022-08-17	F. magnificens	M	adult
	CS	positive	AvCoV/Fregata_magnificens/Brazil/RJ/FIOCRUZ-CA35/2022	PP974296
9	OR	positive	low quality sequence		2022-10-26	F. magnificens	F	adult
	CS	negative
10	OS	negative			2023-01-11	F. magnificens	U	chick
	CS	positive	AvCoV/Sula_leucogaster/Brazil/RJ/FIOCRUZ-CA42/2023	PP974297
11	OR	negative			2023-01-11	S.leucogaster	M	adult
	CS	positive	AvCoV/Sula_leucogaster/Brazil/RJ/FIOCRUZ-CA43/2023	PP974298
12	OS	positive	AvCoV/Sula_leucogaster/Brazil/RJ/FIOCRUZ-CA50/2023		2023-01-11	S.leucogaster	U	imm.
	CS	positive	AvCoV/Sula_leucogaster/Brazil/RJ/FIOCRUZ-CA50/2023	PP974299
13	OR	negative			2023-01-11	F. magnificens	U	imm.
	CS	positive	AvCoV/Fregata_magnificens/Brazil/RJ/FIOCRUZ-CA51/2023	PP974300
14	OS	negative			2023-01-11	S.leucogaster	U	chick
	CS	positive	low quality sequence
15	OR	negative			2023-08-27	S.leucogaster	U	chick
	CS	positive	low quality sequence
16	OS	positive	AvCoV/Sula_leucogaster/Brazil/RJ/FIOCRUZ-CA85/2023	PP974301	2023-07-31	S.leucogaster	F	adult
	CS	negative
17	OR	negative			2023-07-31	S.leucogaster	U	imm.
	CS	positive	AvCoV/Sula_leucogaster/Brazil/RJ/FIOCRUZ-CA87/2023	PP974302
18	OS	negative			2023-08-17	S.leucogaster	U	imm.
	CS	positive	low quality sequence
19	OR	negative			2023-08-17	S.leucogaster	U	imm.
	CS	positive	AvCoV/Sula_leucogaster/Brazil/RJ/FIOCRUZ-CA100/2023	PP974303
20	OS	negative			2024-02-27	F. magnificens	U	imm.
	CS	positive	AvCoV/Fregata_magnificens/Brazil/RJ/FIOCRUZ-CA144/2024	PP974304
21	OR	negative			2024-03-13	S.leucogaster	U	imm.
	CS	positive	AvCoV/Sula_leucogaster/Brazil/RJ/FIOCRUZ-CA153/2024	PP974305
22	OS	negative			2024-03-13	S.leucogaster	F	adult
	CS	positive	low quality sequence
23	OR	negative			2024-04-24	F. magnificens	M	adult
	CS	positive	AvCoV/Fregata_magnificens/Brazil/RJ/FIOCRUZ-CA159/2024	PP974306
