## Supplementary material for "Genomics insights reveal multi-year maintenance of a new *Deltacoronavirus* infecting Seabirds from the Cagarras Island Archipelago Natural Monument, Brazil": Suppl. Table 3

### Sheet: Planilha1
Bird species	Age	No of birds tested	Inf A positive birds (%)	CoV positive birds (%)
Fregata magnificens	Chicks	29	0 (0)	1 (0)
	Immatures	16	0 (0)	2 (12,5)
	Adult Females	11	0 (0)	1 (9,1)
	Adults Males	10	0 (0)	3 (30)
Sula leucogaster	Chicks	34	0 (0)	7 (20,6)
	Immatures	14	0 (0)	4 (28,6)
	Adult Females	24	0 (0)	4 (16,7)
	Adult Males	15	0 (0)	1 (6,7)
