## Supplementary material for "Genomics insights reveal multi-year maintenance of a new *Deltacoronavirus* infecting Seabirds from the Cagarras Island Archipelago Natural Monument, Brazil": Suppl. Table 4

### Sheet: supplementary_table3
qseqid	qlen	sseqid	taxid	best_hit	length	slen	qstart	qend	sstart	send	gapopen	pident	evalue	bitscore	qcovs	superkingdom	order	family	genus	species	Read_Count	Reads_per_base	Mean_depth	RPKM	Total_Raw_Reads	Pass_Filter_Total_Reads	Composition
CA124SR_csar_mafft	6922	ABM54518.1	1295563	Enterovirus C99	2124	2210	6373	2	123	2176	2	77.3	0	3132	92.1	Viruses	Picornavirales	Picornaviridae	Enterovirus	Enterovirus C	16463	2.1350	107.5129	129684.8600	218682962	202562256	0.0081
CA34LC_csar_mafft	26175	WOR09770.1	3086082	Chinese pond heron coronavirus XN11	3646	3611	482	11347	1	3611	21	68.4	0	4937	41.5	Viruses	Nidovirales	Coronaviridae	Deltacoronavirus	Chinese pond heron coronavirus XN11	365954	13.9805	703.3397	38202934.0000	183313940	175721262	0.2083
CA34LC_k59_1154	1638	QUS52716.1	2832189	Mute swan feces associated picorna-like virus 16	363	1052	2	1063	666	1012	8	48.8	9.3e-95	322.0	64.8	Viruses	Picornavirales	Unknown	Unknown	Mute swan feces associated picorna-like virus 16	652	0.3980	20.3972	3.2680	183313940	175721262	0.0004
CA34LC_k59_1173	1459	QIS87952.1	2707244	Mott virus	497	740	1447	11	56	513	8	41.0	1.76e-115	367.0	98.5	Viruses	Unknown	Unknown	Unknown	Mott virus	444	0.3043	15.6089	2.4985	183313940	175721262	0.0003
CA34LC_k59_12444	7070	QKE55011.1	1530251	Picornaviridae sp.	2021	2014	6095	120	1	2012	18	46.1	0.0	1773.0	84.5	Viruses	Picornavirales	Picornaviridae	Unknown	Picornaviridae sp.	5783	0.8180	41.4733	6.7156	183313940	175721262	0.0033
CA34LC_k59_2643	1989	QUS52717.1	2832189	Mute swan feces associated picorna-like virus 16	474	1682	1420	2	1	474	1	75.3	2.84e-254	760.0	71.3	Viruses	Picornavirales	Unknown	Unknown	Mute swan feces associated picorna-like virus 16	713	0.3585	19.0359	2.9431	183313940	175721262	0.0004
CA34LC_k59_4575	2243	QUS52717.1	2832189	Mute swan feces associated picorna-like virus 16	747	1682	2242	2	693	1433	2	75.9	0.0	1107.0	99.9	Viruses	Picornavirales	Unknown	Unknown	Mute swan feces associated picorna-like virus 16	810	0.3611	17.9947	2.9649	183313940	175721262	0.0005
CA34LC_k59_4975	728	QIS87952.1	2707244	Mott virus	201	740	121	714	42	242	1	53.7	1.88e-68	235.0	81.6	Viruses	Unknown	Unknown	Unknown	Mott virus	272	0.3736	19.6592	3.0675	183313940	175721262	0.0002
CA34LC_k59_6508	2203	QUS52716.1	2832189	Mute swan feces associated picorna-like virus 16	529	1052	619	2199	1	494	6	67.9	2.57e-232	687.0	71.8	Viruses	Picornavirales	Unknown	Unknown	Mute swan feces associated picorna-like virus 16	767	0.3482	17.7555	2.8585	183313940	175721262	0.0004
CA34LC_k59_921	684	QUS52717.1	2832189	Mute swan feces associated picorna-like virus 16	221	1682	2	661	469	689	1	81.0	1.19e-116	376.0	96.5	Viruses	Picornavirales	Unknown	Unknown	Mute swan feces associated picorna-like virus 16	207	0.3026	15.9981	2.4847	183313940	175721262	0.0001
CA34LC_k59_9281	795	UQB76092.1	2940882	Flumine nodavirus 4	260	872	792	19	464	722	3	58.5	1.33e-91	300.0	97.4	Viruses	Nodamuvirales	Nodaviridae	Unknown	Flumine nodavirus 4	176	0.2214	12.9287	1.8176	183313940	175721262	0.0001
CA_50SR_PBS_puro_combined_k141_1463	807	WOC29232.1	3081028	Cryptolin calicivirus 1	270	2625	805	14	1739	2007	4	44.4	3.27E-65	232	98.1	Viruses	Picornavirales	Caliciviridae	unknown	Cryptolin calicivirus 1	1624	2.0124	114.3775	37.1458	182901920	98864086	0.0016
CA_50SR_PBS_puro_combined_k141_1676	978	WPS63802.1	3095307	Passerivirus GPS	329	2431	1	978	1754	2079	4	53.5	2.09E-95	322	100	Viruses	Picornavirales	Picornaviridae	Passerivirus	Passerivirus GPS	2588	2.6462	144.1449	48.8453	182901920	98864086	0.0026
CA_50SR_PBS_puro_combined_k141_1723	2193	WPS63802.1	3095307	Passerivirus GPS	745	2431	2182	17	659	1268	24	33	4.16E-76	281	98.8	Viruses	Picornavirales	Picornaviridae	Passerivirus	Passerivirus GPS	8861	4.0406	198.4440	74.5832	182901920	98864086	0.0090
CA_50SR_PBS_puro_combined_k141_1884	1053	ADL38958.1	871699	Passerivirus A1	314	2428	1050	121	2115	2428	1	68.5	8.31E-146	467	88.3	Viruses	Picornavirales	Picornaviridae	Passerivirus	Passerivirus A	5183	4.9221	276.5382	90.8553	182901920	98864086	0.0052
CA_50SR_PBS_puro_combined_k141_1988	7053	ABM54518.1	1295563	Enterovirus C99	2186	2210	494	7051	1	2186	0	96.3	0	4221	93	Viruses	Picornavirales	Picornaviridae	Enterovirus	Enterovirus C	33897	4.8060	238.7827	88.7125	182901920	98864086	0.0343
CA_50SR_PBS_puro_combined_k141_2614	26181	WOR09770.1	3086082	Chinese pond heron coronavirus XN11	3642	3611	25702	14840	1	3611	19	68.3	0	4941	41.5	Viruses	Nidovirales	Coronaviridae	Deltacoronavirus	Chinese pond heron coronavirus XN11	10986617	419.6408	20697.4100	7745954.0000	182901920	98864086	11.1128
CA100SR_PBS_puro_combined_k141_1749	8561	YP_003853285.1	871699	Passerivirus A1	2425	2428	7373	300	164	2428	47	44.9	0	1848	82.6	Viruses	Picornavirales	Picornaviridae	Passerivirus	Passerivirus A	130826	15.2816	765.2781	993.6199	121711196	51542256	0.2538
CA100SR_PBS_puro_combined_k141_1923	26159	WOR09770.1	3086082	Chinese pond heron coronavirus XN11	3645	3611	457	11322	1	3611	21	68.2	0	4923	41.5	Viruses	Nidovirales	Coronaviridae	Deltacoronavirus	Chinese pond heron coronavirus XN11	472943	18.0796	898.8176	1175.5426	121711196	51542256	0.9176
CA100SR_PBS_puro_combined_k141_854	7393	ABM54518.1	1295563	Enterovirus C99	2210	2210	721	7350	1	2210	0	96.4	0.00E+00	4274	89.7	Viruses	Picornavirales	Picornaviridae	Enterovirus	Enterovirus C	36391	4.8860	245.2513	134264.2300	121711196	51542256	0.0706
CA43LC_k59_15476	26180	WOR09770.1	3086082	Chinese pond heron coronavirus XN11	3645	3611	482	11347	1	3611	21	68.3	0	4935	41.5	Viruses	Nidovirales	Coronaviridae	Deltacoronavirus	Chinese pond heron coronavirus XN11	809138	30.9067	1545.2184	38197098.0000	36763234	34738008	2.3293
CA121SR_csar_mafft	6884	ABM54518.1	1295563	Enterovirus C99	2138	2210	469	6882	122	2173	3	86.7	0	3671	93.2	Viruses	Picornavirales	Picornaviridae	Enterovirus	Enterovirus C	11530	1.4937	76.3592	129550.4700	34402364	33212904	0.0347
CA153SR_k59_2377	889	YP_009505611.1	1987139	Bat hepatovirus SMG18520Minmav2014	299	2302	29	868	347	643	4	40.1	7.93e-58	212.0	94.5	Viruses	Picornavirales	Picornaviridae	Hepatovirus	Hepatovirus C	187	0.2103	11.2828	1124859.4000	17293740	16212106	0.0012
CA153SR_k59_5389	810	QUS52647.1	2832213	Mute swan feces associated hepatovirus 3	244	2217	686	12	800	1037	5	25.4	6.07e-07	63.5	83.3	Viruses	Picornavirales	Picornaviridae	Hepatovirus	Mute swan feces associated hepatovirus 3	161	0.1988	10.4924	1234567.9000	17293740	16212106	0.0010
CA153SR_k59_7638	719	WPR17541.1	3067887	Mottled petrel hepatovirus 2	202	260	108	713	14	214	1	43.1	5.29e-50	175.0	84.3	Viruses	Picornavirales	Picornaviridae	Hepatovirus	Mottled petrel hepatovirus 2	158	0.2197	11.6503	1390820.6000	17293740	16212106	0.0010
CA28SR_k59_1424	1031	USE07750.1	1907787	Picobirnavirus sp.	340	428	14	1027	3	334	4	43.2	7.18e-89	284.0	98.4	Viruses	Durnavirales	Picobirnaviridae	Picobirnavirus	Picobirnavirus sp.	162	0.1571	8.2906	14.4468	16183196	15773828	0.0010
CA28SR_k59_231	604	UDL14585.1	1907787	Picobirnavirus sp.	173	554	596	78	370	542	0	60.7	5.15e-68	228.0	85.9	Viruses	Durnavirales	Picobirnaviridae	Picobirnavirus	Picobirnavirus sp.	386	0.6391	29.7445	58.7579	16183196	15773828	0.0024
CA159F_k59_5804	9146	QKE55047.1	1530251	Picornaviridae sp.	2691	2649	8431	410	13	2649	18	61.9	0.0	3280.0	87.7	Viruses	Picornavirales	Picornaviridae	Unknown	Picornaviridae sp.	83656	9.1467	464.8505	689.7852	16173200	15489008	0.5401
CA34SR_k59_1584	26146	WOR09770.1	3086082	Chinese pond heron coronavirus XN11	3646	3611	468	11333	1	3611	21	68.4	0.0	4937	41.834315	Viruses	Nidovirales	Coronaviridae	Deltacoronavirus	Chinese pond heron coronavirus XN11	105052	4.0179	202.3731	38246.7700	15019742	14572112	0.7209
CA42LC_csar_mafft	22564	WOR09768.1	3086082	Chinese pond heron coronavirus XN11	137	216	20351	20761	80	216	0	88.3	1.10E-72	256	1.8	Viruses	Nidovirales	Coronaviridae	Deltacoronavirus	Chinese pond heron coronavirus XN11	199	0.0076	0.3865	38173766.0000	14568766	13823666	0.0014
CA29LC_k59_3302	4798	YP_003853285.1	871699	Passerivirus A1	1244	2428	3654	22	164	1259	27	35.0	1.09e-187	630.0	75.7	Viruses	Picornavirales	Picornaviridae	Passerivirus	Passerivirus A	3828	0.7978	41.0947	74.1384	13972302	13579192	0.0282
CA29LC_k59_4279	3543	WPS63802.1	3095307	Passerivirus GPS	1169	2431	45	3428	1281	2431	19	55.7	0.0	1217.0	95.5	Viruses	Picornavirales	Picornaviridae	Passerivirus	Passerivirus GPS	1885	0.5320	27.3864	49.4392	13972302	13579192	0.0139
CA29LC_k59_4932	26189	WOR09770.1	3086082	Chinese pond heron coronavirus XN11	3645	3611	478	11343	1	3611	21	68.4	0	4940	41.5	Viruses	Nidovirales	Coronaviridae	Deltacoronavirus	Chinese pond heron coronavirus XN11	65629	2.5060	125.4546	38183.9700	13972302	13579192	0.4833
CA32LC_csar_mafft_merged	22387	WOR09765.1	3086082	Chinese pond heron coronavirus XN11	2649	6280	7567	15513	3609	6257	0	63.3	0	3164	35.5	Viruses	Nidovirales	Coronaviridae	Deltacoronavirus	Chinese pond heron coronavirus XN11	5772	0.2202	11.1543	38151918.0000	11970450	10518642	0.0549
CA159SR_k59_1363	8833	QKE55047.1	1530251	Picornaviridae sp.	2691	2649	8148	127	13	2649	18	61.9	0.0	3280.0	90.8	Viruses	Picornavirales	Picornaviridae	Unknown	Picornaviridae sp.	7553	0.8551	43.2171	124.9194	9993050	8852516	0.0853
CA99LC_k59_3503	26166	WOR09770.1	3086082	Chinese pond heron coronavirus XN11	3645	3611	477	11342	1	3611	21	68.2	0	4928	41.5	Viruses	Nidovirales	Coronaviridae	Deltacoronavirus	Chinese pond heron coronavirus XN11	46631	1.7821	89.9191	38217535.0000	8889098	6992150	0.6669
CA153F_k59_2040	790	QKE55043.1	1530251	Picornaviridae sp.	214	2352	2	604	1578	1782	7	31.3	5.93e-16	90.1	76.3	Viruses	Picornavirales	Picornaviridae	Unknown	Picornaviridae sp.	140	0.1772	9.3406	69.5617	4594140	4133598	0.0034
CA153F_k59_3024	649	WKV33749.1	2585031	Riboviria sp.	220	1826	4	639	143	360	3	50.9	1.50E-44	216.0	98.0	Viruses	Unknown	Unknown	Unknown	Riboviria sp.	144	0.2219	12.6453	87.0937	4594140	4133598	0.0035
CA35SO_k59_512	1784	QIS87967.1	2707239	Maksutov virus	486	536	1487	30	34	518	1	56.8	2.05E-174	556.0	81.7	Viruses	Unknown	Unknown	Unknown	Maksutov virus	3043	1.7057	71.7062	1477.2632	3993982	2327802	0.1307
CA87F_csar_mafft	2491	WOR09769.1	3086082	Chinese pond heron coronavirus XN11	211	342	722	1354	1	210	1	53.6	6.73E-52	196	25.4	Viruses	Nidovirales	Coronaviridae	Deltacoronavirus	Chinese pond heron coronavirus XN11	170	0.0065	0.3305	38173.7700	2871342	1969758	0.0086
